# Orphan CpG islands boost the regulatory activity of poised enhancers and dictate the responsiveness of their target genes

**DOI:** 10.1101/2020.08.05.237768

**Authors:** Tomás Pachano, Víctor Sánchez-Gaya, María Mariner-Faulí, Thais Ealo, Helena G. Asenjo, Patricia Respuela, Sara Cruz-Molina, Wilfred F. J. van Ijcken, David Landeira, Álvaro Rada-Iglesias

**Affiliations:** Center for Molecular Medicine Cologne (CMMC), University of Cologne, Robert-Koch-Strasse 21, 50931 Cologne, Germany; Institute of Biomedicine and Biotechnology of Cantabria (IBBTEC), CSIC/Universidad de Cantabria, Albert Einstein 22, 39011 Santander, Spain; Centre for Genomics and Oncological Research (GENYO), Avenue de la Ilustración 114, 18016 Granada, Spain.; Department of Biochemistry and Molecular Biology II, Faculty of Pharmacy, University of Granada, Granada, Spain; Instituto de Investigación Biosanitaria ibs.GRANADA, Hospital Virgen de las Nieves, Granada, Spain; Max Planck Institute for Molecular Biomedicine, Roentgenstrasse 20, 48149 Muenster, Germany.; Erasmus Medical Center, University of Rotterdam, Rotterdam, the Netherlands.; Cologne Excellence Cluster for Cellular Stress Responses in Aging-Associated Diseases (CECAD), University of Cologne, Joseph-Stelzmann-Strasse 26, 50931 Cologne, Germany

## Abstract

CpG islands (CGIs) represent a distinctive and widespread genetic feature of vertebrate genomes, being associated with ∼70% of all annotated gene promoters^1^. CGIs have been proposed to control transcription initiation by conferring nearby promoters with unique chromatin properties^2–4^. In addition, there are thousands of distal or orphan CGIs (oCGIs) whose functional relevance and mechanism of action are barely known^5–7^. Here we show that oCGIs are an essential component of poised enhancers (PEs)^8, 9^ that boost their long-range regulatory activity and dictate the responsiveness of their target genes. Using a CRISPR/Cas9 knock-in strategy in mESC, we introduced PEs with or without oCGIs within topological associating domains (TADs) harbouring genes with different types of promoters. By evaluating the chromatin, topological and regulatory properties of the engineered PEs, we uncover that, rather than increasing their local activation, oCGIs boost the physical and functional communication between PEs and distally located developmental genes. Furthermore, we demonstrate that developmental genes with CpG rich promoters are particularly responsive to PEs and that such responsiveness depends on the presence of oCGIs. Therefore, our work unveils a novel role for CGIs as genetic determinants of the compatibility between genes and enhancers, thus providing major insights into how developmental gene expression programs are deployed under both physiological and pathological conditions^10–12^.
