## Supplementary Data 1 for "Orphan CpG islands boost the regulatory activity of poised enhancers and dictate the responsiveness of their target genes"

### Sheet: 4C
	Viewpoint	Illumina adaptor	Barcode	Primer 5' --> 3'
p5 (WT)	Gata6 promoter	AATGATACGGCGACCACCGAACACTCTTTCCCTACACGACGCTCTTCCGATCT	GCCAAT	GGACTTACTAAAAGGGTAGACTGTC
p5 (TFBS)	Gata6 promoter	AATGATACGGCGACCACCGAACACTCTTTCCCTACACGACGCTCTTCCGATCT	ACAGTG	GGACTTACTAAAAGGGTAGACTGTC
p5 (CGI)	Gata6 promoter	AATGATACGGCGACCACCGAACACTCTTTCCCTACACGACGCTCTTCCGATCT	GTGAAA	GGACTTACTAAAAGGGTAGACTGTC
p5 (TFBS+CGI)	Gata6 promoter	AATGATACGGCGACCACCGAACACTCTTTCCCTACACGACGCTCTTCCGATCT	CTTGTA	GGACTTACTAAAAGGGTAGACTGTC
p7	Gata6 promoter	CAAGCAGAAGACGGCATACGA		GCCGCTTTCCCCCATCTC
p5 (WT)	Gata6 TAD insertion site	AATGATACGGCGACCACCGAACACTCTTTCCCTACACGACGCTCTTCCGATCT	GCCAAT	CTGTTAGCTCTCTCTACTGGCA
p5 (TFBS)	Gata6 TAD insertion site	AATGATACGGCGACCACCGAACACTCTTTCCCTACACGACGCTCTTCCGATCT	ACAGTG	CTGTTAGCTCTCTCTACTGGCA
p5 (CGI)	Gata6 TAD insertion site	AATGATACGGCGACCACCGAACACTCTTTCCCTACACGACGCTCTTCCGATCT	GTGAAA	CTGTTAGCTCTCTCTACTGGCA
p5 (TFBS+CGI)	Gata6 TAD insertion site	AATGATACGGCGACCACCGAACACTCTTTCCCTACACGACGCTCTTCCGATCT	CTTGTA	CTGTTAGCTCTCTCTACTGGCA
p7	Gata6 TAD insertion site	CAAGCAGAAGACGGCATACGA		TCGATGGCACTGTTATTCTGAC
p5 (WT)	Gria1 promoter	AATGATACGGCGACCACCGAACACTCTTTCCCTACACGACGCTCTTCCGATCT	GCCAAT	TTAACTGAGCCGGGAGCAGC
p5 (TFBS)	Gria1 promoter	AATGATACGGCGACCACCGAACACTCTTTCCCTACACGACGCTCTTCCGATCT	ACAGTG	TTAACTGAGCCGGGAGCAGC
p5 (CGI)	Gria1 promoter	AATGATACGGCGACCACCGAACACTCTTTCCCTACACGACGCTCTTCCGATCT	GTGAAA	TTAACTGAGCCGGGAGCAGC
p5 (TFBS+CGI)	Gria1 promoter	AATGATACGGCGACCACCGAACACTCTTTCCCTACACGACGCTCTTCCGATCT	CTTGTA	TTAACTGAGCCGGGAGCAGC
p7	Gria1 promoter	CAAGCAGAAGACGGCATACGA		CAGCTGGGGAGGGACTTTGG
p5 (WT)	Gria1 TAD insertion site	AATGATACGGCGACCACCGAACACTCTTTCCCTACACGACGCTCTTCCGATCT	GCCAAT	CAGACTACATCATAACAAGGAGCA
p5 (TFBS)	Gria1 TAD insertion site	AATGATACGGCGACCACCGAACACTCTTTCCCTACACGACGCTCTTCCGATCT	ACAGTG	CAGACTACATCATAACAAGGAGCA
p5 (CGI)	Gria1 TAD insertion site	AATGATACGGCGACCACCGAACACTCTTTCCCTACACGACGCTCTTCCGATCT	GTGAAA	CAGACTACATCATAACAAGGAGCA
p5 (TFBS+CGI)	Gria1 TAD insertion site	AATGATACGGCGACCACCGAACACTCTTTCCCTACACGACGCTCTTCCGATCT	CTTGTA	CAGACTACATCATAACAAGGAGCA
p7	Gria1 TAD insertion site	CAAGCAGAAGACGGCATACGA		TCGAGTATGACCAATCATTTGCC
p5 (WT)	Six2 promoter	AATGATACGGCGACCACCGAACACTCTTTCCCTACACGACGCTCTTCCGATCT	ACAGTG	TCTAGCTGACAACACCCCACC
p5 (del36)	Six2 promoter	AATGATACGGCGACCACCGAACACTCTTTCCCTACACGACGCTCTTCCGATCT	GTGAAA	TCTAGCTGACAACACCCCACC
p5 (inv110)	Six2 promoter	AATGATACGGCGACCACCGAACACTCTTTCCCTACACGACGCTCTTCCGATCT	CTTGTA	TCTAGCTGACAACACCCCACC
p7	Six2 promoter	CAAGCAGAAGACGGCATACGA		AACCTCCGCTCTGTGCAGAG
p5 (WT)	PE Six3	AATGATACGGCGACCACCGAACACTCTTTCCCTACACGACGCTCTTCCGATCT	ACAGTG	ATTAACACCCAAACGCCTGC
p5 (del36)	PE Six3	AATGATACGGCGACCACCGAACACTCTTTCCCTACACGACGCTCTTCCGATCT	GTGAAA	ATTAACACCCAAACGCCTGC
p5 (inv110)	PE Six3	AATGATACGGCGACCACCGAACACTCTTTCCCTACACGACGCTCTTCCGATCT	CTTGTA	ATTAACACCCAAACGCCTGC
p7	PE Six3	CAAGCAGAAGACGGCATACGA		AATGTAAGTGGAGCTCGTACTG

### Sheet: RT-qPCR
Primer name	Sequence
Eef1a1_cDNA_F	TAGACGAGGCAATGTTGCTG
Eef1a1_cDNA_R	AGCGTAGCCAGCACTGATTT
Six3_cDNA_F	CCTCACCCCCACACAAGTAG
Six3_cDNA_R	CTGATGCTGGAGCCTGTTCT
Wnt8b_cDNA_F	CAGCCATGAATCTGCACAAC
Wnt8b_cDNA_R	GCCGCATGATACTTCTCCTT
Sox1_cDNA_F	TCGAGCCCTTCTCACTTGTT
Sox1_cDNA_R	CAACCCAAAAGAGCGGTAAC
Foxa2_cDNA_F	AGCACCATTACGCCTTCAAC
Foxa2_cDNA_R	CCTTGAGGTCCATTTTGTGG
Gata6_cDNA_F	CTACACAAGCGACCACCTCA
Gata6_cDNA_R	TGTAGAGGCCGTCTTGACCT
Hprt1_cDNA_F	CAAGGGCATATCCAACAACA
Hprt1_cDNA_R	GCCCCAAAATGGTTAAGGTT
Six2_cDNA_F	GCAAGTCAGCAACTGGTTCA
Six2_cDNA_R	CTGATGCTGGAGCCTGTTCT
Gria1_cDNA_F	CCCGGAACTACAGGAAGCTCTC
Gria1_cDNA_R	GCGGCTGTATCCAAGACTCTCT

### Sheet: ChIP-qPCR & eRNAs
Primer name	Sequence
Chr6_neg_F	CTGGACTGAGGACCTTCTGC
Chr6_neg_R	AGGAAGGCAGATGAGGGATT
Chr2_neg_F	CCTGAGGCTGGAAGTTTCTG
Chr2_neg_R	CTCCTGGGATTAAAGGCACA
Gata6TAD_P1 F	CCTAATTCAGTTAGGTGACTGC
Gata6TAD_P1 R	CCTTGAGCATAGTCAAGCTTTC
Gata6TAD_P2 F	TCAAGGGGAAGACAGAATTTGA
Gata6TAD_P2 R	TATCTTCTTGGAGGCAGTCACA
Gria1TAD_P1 F	TAGAATGGGATGGGGGTTGAGC
Gria1TAD_P1 R	ACAAACACCCCAATGCCAACAG
Gria1TAD_P2 F	TCCCAAGGCAAATGATTGGTCA
Gria1TAD_P2 R	TGGAGCTGTTTTGTCCTCTAAGCT
PE_Sox1_gDNA F	ACCTGCGGCTGGATTAATCGCT
PE_Sox1_gDNA R	GAAGCTTCCGTGTTCCCACCCG
Gata6_promoter_gDNA F	CCGCACCCAGCAGCTTGTAGAG
Gata6_promoter_gDNA R	TCTGCCGGAAAACTGCAGCCTG
Gria1_promoter_gDNA F	GCCCCCTTTGGAGAAAGCACCC
Gria1_promoter_gDNA R	AACCCATCACCCCTGCCTCTCC

### Sheet: CRISPR CAS9 Oligos
Name	gRNA	coordinates (GRCm38/mm10)
Gata6-TAD_insertion	CTCATAACTCACGACGCTCC	chr18:11,148,342-11,148,361
FoxA2-TAD_insertion	GCTCTATGATAAGATCACTG	chr2:147,926,131-147,926,150
Gria1-TAD_insertion	CTAGGCATCAGAACCCCATG	chr11:56,909,884-56,909,903
Gria1-promoter_insertion	CCGTGCCTCTCCTAAAGATG	chr11:57,010,989-57,011,008
PE-Sox1_deletion left	GGCCGGCCTCCTTGGCCCCA	chr8:12,430,502-12,430,521
PE-Sox1_deletion right	TGGCCCCCGCAAGAACCTAG	chr8:12,431,547-12,431,566
del36_left	CCCTGTAGTCACTTGCCCTT	chr17:85,629,769-85,629,788
del36_right	CGTAGCATCAACAAAGGCCA	chr17:85,666,678-85,666,697
inv110_left	CGAAGTGTATCGTTTTTTAT	chr17:85,587,234-85,587,253
inv110_right	CAGGATGATATCTGCCGTGC	chr17:85,697,725-85,697,744

### Sheet: Genotyping
Primer name	Sequence
PE Sox1 CGI deletion - 1
1	TAATAACTGCCCTCCCCTCCCT
2	ACAGGCCTGTTTCCTTCCTCTC
3	CTCGAGGAAAACTGGCCGGCTG
4	ACCTGCGGCTGGATTAATCGCT
5	ACCAGGTTGTCCAGTGCACCCT
6	TGGCGTTACTCGTGCTGTGCTG
PE Sox1 modules in Gata6 TAD
1	TGCTCAAGGGGGATTTGCAGA
2	ATCCTGTGGGGCATGACTGT
3	ACCGGGGTTAGCTGTTTGTT
4	GAGCCCCTTATCCCGGTGAC
5	CTTCGCTACCCTCCTTCTCC
6	ACGAGTAACGCCAGCCTAGA
PE Sox1 modules in FoxA2 TAD
1	TGGGCTTGGGATATGCTATGCA
2	TTCAAGACACCACTGAAGGGGG
3	ACCGGGGTTAGCTGTTTGTT
4	GAGCCCCTTATCCCGGTGAC
5	CTTCGCTACCCTCCTTCTCC
6	ATCCGGCTCCGTAGGCTGCC
PE Wnt8b modules in Gata6 TAD
1	TGCTCAAGGGGGATTTGCAGA
2	ATCCTGTGGGGCATGACTGT
3	TTTCTCCTCCAGGAATGTGG
4	GAAGCATCCAATCCAGACCCACAATA
5	CCTACCTCCCGGAACTCTG
6	CTGGGTCGCTGGGAGCGCCGC
aCGI+TFBS insert in Gata6 TAD
1	TGCTCAAGGGGGATTTGCAGA
2	ATCCTGTGGGGCATGACTGT
3	ACCGGGGTTAGCTGTTTGTT
4	GCTAGGCTGGACGTTCGGAGGT
PE Sox1 modules in Gria1 TAD
1	TCTGCATTCCTAAGTGGGTGCT
2	CGTGTGTATGGGGTAGGTGTGT
3	ACCGGGGTTAGCTGTTTGTT
4	GAGCCCCTTATCCCGGTGAC
5	CTTCGCTACCCTCCTTCTCC
6	ACGAGTAACGCCAGCCTAGA
PE Sox1 modules in Gria1 promoter
1	TGAGTGAATCCCAGGAGCCATG
2	AAGATGCTTTTGGGAATGCGGG
3	ACCGGGGTTAGCTGTTTGTT
4	GAGCCCCTTATCCCGGTGAC
6	ACGAGTAACGCCAGCCTAGA
del36
1	ACACCATTAGCACCCACACACT
2	CTTGCCCCATCAGGAGATTGGA
3	CTGTCACCTCTCTCTGCGATGT
4	GATGCCCGTCCATTTTCTGCAA
5	GATGGTGGGACTGGAAATGGGA
6	CCTGTCAATCTGTCTGGGCTGA
inv110
1	GCCTCACTTTGAACTTCTGGCC
2	AGCCCCCAATGTCCTTTAGCTT
3	ACCCAGCCAAGAACTCACATCA
4	ATTGGAGAACAGGTGGGGACAG
